# Doxycycline Significantly Enhances Induction of iPSCs to Endoderm by Enhancing survival via AKT Phosphorylation

**DOI:** 10.1101/2020.04.13.034595

**Authors:** Cristina Esteva-Font, Tao Su, Caitlin Peaslee, Caroline Duwaerts, Ke Liu, Marisa Medina, Jacquelyn J. Maher, Aras N. Mattis

## Abstract

Induced pluripotent stem cells (iPSCs) provide an important tool for the generation patient-derived cells including hepatocyte-like cells via developmental cues through an endoderm intermediate. However, most iPSCs fail to differentiate into endoderm, with induction resulting in apoptosis. To address this issue, we built upon published methods to develop an improved protocol with our discovery that doxycycline dramatically enhances the iPSC to endoderm differentiation efficiency by inhibiting apoptosis and promoting proliferation via the AKT pathway. We tested this new protocol in more than 70 iPSC lines with consistent formation of complete sheets of endoderm in 90%. Endoderm generated by our method achieves similar transcriptomic profiles, including FOXA2, HNF1β, CXCR4, and SOX17 positive cells, and the ability to be further differentiated. Furthermore this method achieves a four-fold increase in endoderm cell number and will accelerate studies of human diseases *in vitro* and facilitate the expansion of iPSC-derived cells for transplantation studies.
