## Supplementary Table 3 for "Doxycycline Significantly Enhances Induction of iPSCs to Endoderm by Enhancing survival via AKT Phosphorylation"

### Sheet: Sheet1
			iPSCs made
	iPS	subclone #	by
1	AG02261C	1	Aras Mattis
2	AG02261C	2	Aras Mattis
3	AG02602A	1	Aras Mattis
4	AG06103A	-3-GFP-cMYC	Aras Mattis
5	AG06103A	3	Aras Mattis
6	AG09022B	1	Aras Mattis
7	AG12207C	Y	Aras Mattis
8	AG16102A	1	Aras Mattis
9	AG16104	5	Aras Mattis
10	AG16086	1	Aras Mattis
11	AG16146	1	Aras Mattis
12	GM01680B	1	Aras Mattis
13	GM01863 A	1	Aras Mattis
14	GM03524	1	Aras Mattis
15	GM03525A	1	Aras Mattis
16	GM03529A	3	Aras Mattis
17	GM03529A	4	Aras Mattis
18	GM04260C	1	Aras Mattis
19	GM10423	1	Aras Mattis
20	GM20266	1	Aras Mattis
21	GM09093	1	Aras Mattis
22	WT11C	11C	UCSF
23	1023	2	UCSF
24	1023	3	UCSF
25	1023	5	UCSF
26	AS4484	3	Aras Mattis
27	AS4484	12	Aras Mattis
28	AS4485	3	Aras Mattis
29	AS4485	12	Aras Mattis
30	AS7017	1	Aras Mattis
31	AS7017	2	Aras Mattis
32	AS7017	3	Aras Mattis
33	AS7017	5	Aras Mattis
34	AS7017	6	Aras Mattis
35	AS7017	-5 GFP-cMYC	Aras Mattis
36	AS7017	-5 GFP-BCL-XL	Aras Mattis
37	AS7191	9	Aras Mattis
38	AS7191	Y6	Aras Mattis
39	AS7192	1	Aras Mattis
40	AS7192	2	Aras Mattis
41	AS7192	5	Aras Mattis
42	AS7192	7	Aras Mattis
43	AS7192	8	Aras Mattis
44	AS7192	9	Aras Mattis
